# Golgi organization is a determinant of stem cell function in the small intestine

**DOI:** 10.1101/2023.03.23.533814

**Authors:** Sandra Scharaw, Agustin Sola-Carvajal, Ilya Belevich, Anna T. Webb, Srustidhar Das, Simon Andersson, Nalle Pentinmikko, Eduardo J. Villablanca, James R. Goldenring, Eija Jokitalo, Robert J. Coffey, Pekka Katajisto

## Abstract

Cell-to-cell signalling between niche and stem cells regulates tissue regeneration. While the identity of many mediating factors is known, it is largely unknown whether stem cells optimize their receptiveness to niche signals according to the niche organization. Here, we show that Lgr5+ small intestinal stem cells (ISCs) regulate the morphology and orientation of their secretory apparatus to match the niche architecture, and to increase transport efficiency of niche signal receptors. Unlike the progenitor cells lacking lateral niche contacts, ISCs orient Golgi apparatus laterally towards Paneth cells of the epithelial niche, and divide Golgi into multiple stacks reflecting the number of Paneth cell contacts. Stem cells with a higher number of lateral Golgi transported Epidermal growth factor receptor (Egfr) with a higher efficiency than cells with one Golgi. The lateral Golgi orientation and enhanced Egfr transport required A-kinase anchor protein 9 (Akap9), and was necessary for normal regenerative capacity *in vitro*. Moreover, reduced Akap9 in aged ISCs renders ISCs insensitive to niche-dependent modulation of Golgi stack number and transport efficiency. Our results reveal stem cell-specific Golgi complex configuration that facilitates efficient niche signal reception and tissue regeneration, which is compromised in the aged epithelium.
