## Supplementary Table 2 for "Golgi organization is a determinant of stem cell function in the small intestine"

### Sheet: Secretory pathway genes
Class	mgi_symbol	Mean ISC (Lgr5hi)	Mean TA (Lgr5lo)	Mean Paneth
COPI vesicle	Copa	2377.47	3580.06	6027.53
COPI vesicle	Copb1	1313.05	1743.24	2231.85
COPI vesicle	Copb2	1792.94	2885.2	4154.87
COPI vesicle	Cope	844.3	1217.86	1757.04
COPI vesicle	Copz1	1082.42	1386.68	1732.56
COPI vesicle	Copg1	1462.34	2096.15	3133.8
COPI vesicle	Copg2	644.459	591.403	572.519
COPI vesicle	Arcn1	2075.57	2966.81	5123.52
COPI vesicle	Arf1	2098.57	3373.92	5302.26
COPI vesicle	Gbf1	1137.13	1653.06	3071.31
COPII vesicle	Sec23a	509.517	970.736	1641.71
COPII vesicle	Sec23b	609.488	1118.56	1666.16
COPII vesicle	Sec24a	1362.88	2257.79	3282.75
COPII vesicle	Sec24b	1141.52	1089.9	921.286
COPII vesicle	Sec24c	1661.37	2122.1	2622.85
COPII vesicle	Sec24d	100.728	780.915	3319.31
COPII vesicle	Sec31a	3020.18	4514.83	7495.59
COPII vesicle	Sec31b	14.3462	15.8498	25.7733
COPII vesicle	Preb	928.782	1381.02	1896.51
COPII vesicle	Sec13	636.169	1253.75	1037.1
COPII vesicle	Sec16a	1624.39	2274.67	4553.69
COPII vesicle	Sec16b	391.542	502.285	1120.09
COPII vesicle	Sar1a	755.239	981.697	1286.74
COPII vesicle	Sar1b	458.798	760.651	879.2
Golgi complex	Gorasp1	348.507	339.382	563.512
Golgi complex	Gorasp2	1038.24	1571.92	2159.97
Golgi complex	Golga2	621.02	778.6	1539.63
Golgi complex	Uso1	887.779	1327.89	2672.38
Golgi complex	Rabac1	199.413	222.557	453.49
Golgi complex	Golga1	629.201	714.41	945.144
Golgi complex	Golga5	424.076	491.919	820.22
Golgi complex	Blzf1	229.558	282.894	261.999
Golgi complex	Golga3	836.016	886.91	1266.32
Golgi complex	Golga4	3848.89	4028.28	6397.24
Golgi complex	Golgb1	2572.11	2875.75	5334.19
Golgi complex	Cux1	1648.58	1508.12	1408.74
Golgi complex	Gcc1	258.704	274.489	613.86
Golgi complex	Gcc2	4.80261	7.59648	5843.64
Golgi complex	Golga7	403.868	471.033	626.8
Golgi complex	Acbd3	561.464	797.905	1215.7
Golgi complex	Akap9	5195.55	4131.72	4623.25
Golgi complex	Trip11	1601.62	1899.34	2783.73
Golgi complex	Scoc	75.7881	93.4398	265.892
Golgi complex	Gorab	139.436	156.194	175.978
Golgi complex	Tmf1	804.649	1014.81	1986.73
Golgi complex	B3gat3	230.75	221.787	390.613

### Sheet: FC ISC to TA
Class	mgi_symbol	log2FoldChange ISC (LGR5high) vs TA (ISClow)
COPII vesicle	Sec24d	-2.95469
COPII vesicle	Sec13	-0.978771
COPII vesicle	Sec23a	-0.929948
COPII vesicle	Sec23b	-0.875971
COPII vesicle	Sar1b	-0.729375
COPII vesicle	Sec24a	-0.728253
COPI vesicle	Copb2	-0.686347
COPI vesicle	Arf1	-0.685016
Golgi complex	Gcc2	-0.661512
Golgi complex	Gorasp2	-0.598392
COPI vesicle	Copa	-0.590557
Golgi complex	Uso1	-0.580864
COPII vesicle	Sec31a	-0.580037
COPII vesicle	Preb	-0.572317
COPI vesicle	Gbf1	-0.539739
COPI vesicle	Cope	-0.528516
COPI vesicle	Copg1	-0.519463
COPI vesicle	Arcn1	-0.515403
Golgi complex	Acbd3	-0.507024
COPII vesicle	Sec16a	-0.48576
COPI vesicle	Copb1	-0.408845
COPII vesicle	Sar1a	-0.378345
COPII vesicle	Sec16b	-0.35934
COPI vesicle	Copz1	-0.357371
COPII vesicle	Sec24c	-0.353119
Golgi complex	Tmf1	-0.334782
Golgi complex	Golga2	-0.326244
Golgi complex	Scoc	-0.302066
Golgi complex	Blzf1	-0.301405
Golgi complex	Trip11	-0.245967
Golgi complex	Golga7	-0.221945
Golgi complex	Golga5	-0.214098
Golgi complex	Golga1	-0.183232
Golgi complex	Gorab	-0.163732
Golgi complex	Golgb1	-0.160989
Golgi complex	Rabac1	-0.158416
COPII vesicle	Sec31b	-0.143804
Golgi complex	Gcc1	-0.0854412
Golgi complex	Golga3	-0.0852572
Golgi complex	Golga4	-0.0657225
Golgi complex	Gorasp1	0.038276
Golgi complex	B3gat3	0.0571584
COPII vesicle	Sec24b	0.0667539
COPI vesicle	Copg2	0.123948
Golgi complex	Cux1	0.128475
Golgi complex	Akap9	0.330532

### Sheet: FC ISC to PC
Class	mgi_symbol	log2FoldChange ISC (LGR5high) vs PC
Golgi complex	Gcc2	-10.2488
COPII vesicles	Sec24d	-5.04234
Golgi complex	Scoc	-1.8108
COPII vesicles	Sec23a	-1.68799
Golgi complex	Uso1	-1.58985
COPII vesicles	Sec16b	-1.51637
COPII vesicles	Sec16a	-1.48714
COPII vesicles	Sec23b	-1.45086
COPI vesicles	Gbf1	-1.43345
COPI vesicles	Copa	-1.34214
COPI vesicles	Arf1	-1.3372
COPII vesicles	Sec31a	-1.31141
Golgi complex	Golga2	-1.30987
Golgi complex	Tmf1	-1.30396
COPI vesicles	Arcn1	-1.30363
COPII vesicles	Sec24a	-1.26824
Golgi complex	Gcc1	-1.24661
COPI vesicles	Copb2	-1.21248
Golgi complex	Rabac1	-1.18531
Golgi complex	Acbd3	-1.11452
COPI vesicles	Copg1	-1.09963
COPI vesicles	Cope	-1.05732
Golgi complex	Gorasp2	-1.05687
Golgi complex	Golgb1	-1.05232
COPII vesicles	Preb	-1.02994
Golgi complex	Golga5	-0.951689
COPII vesicles	Sar1b	-0.938331
COPII vesicles	Sec31b	-0.845215
Golgi complex	Trip11	-0.797487
COPII vesicles	Sar1a	-0.768717
COPI vesicles	Copb1	-0.765317
Golgi complex	B3gat3	-0.759409
Golgi complex	Golga4	-0.733007
COPII vesicles	Sec13	-0.705068
Golgi complex	Gorasp1	-0.69326
COPI vesicles	Copz1	-0.678639
COPII vesicles	Sec24c	-0.658761
Golgi complex	Golga7	-0.634123
Golgi complex	Golga3	-0.599038
Golgi complex	Golga1	-0.587014
Golgi complex	Gorab	-0.335787
Golgi complex	Blzf1	-0.190702
Golgi complex	Akap9	0.168367
COPI vesicles	Copg2	0.170765
Golgi complex	Cux1	0.226823
COPII vesicles	Sec24b	0.309231
